# Phylogenetic analyses for orthogroup-based classification of GDSL-type esterase/lipase (GELP) family in angiosperm representative species

**DOI:** 10.1101/2021.10.06.463335

**Authors:** Cenci Alberto, Concepción-Hernández Mairenys, Geert Angenon, Rouard Mathieu

**Author notes:** Corresponding author: Alberto Cenci.

## Abstract

GDSL-type esterase/lipase (GELP) enzymes have multiple functions in plants, spanning from developmental processes to the response to biotic and abiotic stresses. Genes encoding GELP belong to a large gene family with several tens to more than hundred members per angiosperm species.

Here, we applied iterative phylogenetic analyses to identify 10 main clusters subdivided into 44 expert-curated reference orthogroups (OGs) using three monocot and five dicot genomes. Our results show that some GELP OGs expanded while others were maintained as single copy genes.

This semi-automatic approach proves to be effective to characterize large gene families and provides a solid classification framework for the GELP members in angiosperms. The orthogroup-based reference will be useful to perform comparative studies, infer gene functions and better understand the evolutionary history of this gene family.
