## Supplementary file 1 for "Phylogenetic analyses for orthogroup-based classification of GDSL-type esterase/lipase (GELP) family in angiosperm representative species"

### Sheet: list of OG 
OG name	AMBTC	PHODA	MUSAC	ORYSA	VITVI	PRUMU	THECC	ARATH	COFCA
OG-GELP-C1a	LOC18437238	LOC103701740	LOC103980370	LOC4324634	LOC100265965	LOC103328918	LOC18612240	AT5G50890	CDP06155_Cc05_g09690
		LOC103713225 (part1)	LOC103988078	LOC4327701		LOC103329044 (pseudogene)
		LOC103713225 (part2) (truncated)	LOC103987747	LOC4326860
		LOC103703369
OG-GELP-C1b	LOC18442370	LOC103711180	LOC103992787	LOC4329038	LOC100266730	LOC103337747	LOC18606716	AT4G10955	CDP12167_Cc08_g16170
		LOC103699925 (truncated)	LOC103969274	LOC107276726	LOC100854885	LOC103337746	LOC18605761	AT2G05260	CDP05069_Cc02_g01630
				LOC107276223	LOC100253699	LOC103344407 (truncated)	LOC18600155	AT5G24230
				LOC107278699	LOC100257345		LOC18605762	AT5G24180
					LOC100248600			AT5G24190*
					LOC100260693_(remnant)			AT5G24220
								AT5G24200
								AT5G24210
OG-GELP-C2a	LOC18437961	LOC103715941	LOC103984278	LOC4351232 (OsGELP112)_WDL1	LOC100267342	LOC103332777 (PmGELP68_SFA)	LOC18585871	AT3G11210 (CPRD49)	CDP14027_Cc02_g06580
		LOC103704017			LOC100256304	LOC103341963 (PmGELP3_SFA)	LOC18597545	AT2G38180	CDP06486_Cc06_g01370
		LOC103715137
OG-GELP-C2b	LOC18430476	LOC103723536	LOC103970561	LOC4348894 (OsGELP109)	LOC100257038	LOC103338353 (PmGELP80_SFA)	LOC18603920	AT5G62930	CDP12424_Cc04_g14220
OG-GELP-C2c	LOC18442211	LOC103703009	LOC103977015	LOC4340179 (OsGELP76)	LOC100259939	LOC103324863 (PmGELP30_SFA)	LOC18596729	AT5G45920	CDO96741_Cc02_g14450
			LOC103991629	LOC4325253 (OsGELP1)					CDO96742_Cc02_g14460
OG-GELP-C3	LOC18441327	LOC103708078	LOC103995648	LOC4347890 (OsGELP101)	LOC100249419	LOC103339708 (PmGELP82_SFC)	LOC18598201	AT5G03610	CDP15393_Cc06_g05550
		LOC103696250	LOC103979662	LOC4337224 (OsGELP59)	LOC100248183	LOC103331143 (PmGELP62_SFC)		AT3G09930	CDP20485_Cc00_g18870
			LOC103973809*		LOC100260238	LOC103331144 (PmGELP63_SFC)		AT2G36325
					LOC100258446	LOC103331146 (PmGELP64_SFC)		AT5G03600
					LOC100246459	LOC103331191		AT5G03590
					LOC100246546	LOC107880131 (PmGELP65_SFC)
						LOC103344089 (partl) + LOC103344090 (partl)
OG-GELP-C4a	LOC18440621	LOC103723609	LOC104000625	LOC4338728 (OsGELP66)	LOC100259746	LOC103344679x3 (PmGELP8_SFD)	LOC18600429x2	AT1G54790x2_SFAR1	CDP17963_Cc02_g32680
			LOC103988909		LOC100240957	LOC103333931 (PmGELP70_SFD)	LOC18613411	AT3G05180
OG-GELP-C4b	LOC18431408	LOC103722664	LOC103978918	LOC9271433 (OsGELP15)	LOC100266479	LOC103344564 (PmGELP5_SFD)	LOC18613762	AT1G09390	CDP15217_Cc02_g35450
		LOC103722665	LOC103971609	LOC9267146 (OsGELP16)	LOC100257220	LOC103344565 (PmGELP6_SFD)	LOC18613763	AT1G56670
			LOC103993704	LOC4326986 (OsGELP14)	LOC100257296	LOC103344475 (PmGELP4_SFD)	LOC18600611	AT3G62280
			LOC103985621	LOC4337879 (OsGELP62)	LOC100252171
				LOC4337878 (OsGELP61)
				LOC9270563 (OsGELP60)
OG-GELP-C4c	LOC18433204**	LOC103709872	LOC104000822	LOC4340204 (OsGELP80)	LOC100265354	LOC103332282 (PmGELP67_SFD)	LOC18614034	AT4G01130	CDP08726_Cc02_g38880
OG-GELP-C4d	LOC18441845	LOC103712481	LOC103972505	LOC4334758 (OsGLEP54)	LOC100251794	LOC103338006 (PmGELP79_SFD)	LOC18605033	AT3G48460_SFAR4	CDP15060_Cc04_g10530
					LOC100263223
OG-GELP-C4e	LOC18442095	LOC103717564	LOC103989291	LOC4343748 (OsGELP91)	LOC100264465 (Chr01)	LOC103321833 (PmGELP24_SFD)	LOC18609586	AT3G26430_ChE	CDP13237_Cc11_g15880
		LOC103701710*	LOC103996723	LOC4343749 (OsGELP92)	LOC100259265 (chr01)	LOC103321832 (PmGELP25_SFD)	LOC18609585	AT1G67830_FXG1
			LOC103973762		LOC100264440 (chr01)	LOC103319916 (PmGELP16_SFD)	LOC18592336
			LOC103989358		LOC104882465 (chr18)	LOC103319914*_(part1) (PmGELP12_SFD)
					LOC100247676 (chr14)	LOC103319914*_(part3) (PmGELP13_SFD)
					LOC100262628 (Chr18)
OG-GELP-C4f	LOC18442098				LOC109122650 (chr01)	LOC103329774 (PmGELP60_SFD)	LOC18600858	AT5G14450	CDP16617_Cc07_g00050
	LOC110007898				LOC100259449 (chr14)	LOC103329861 (PmGELP61_SFD)	LOC18609588	AT3G27950	CDP13238_Cc11_g15890
	LOC18442097				LOC100267902 (chr14)	LOC103330156 (PmGELP59_SFD)	LOC18600860		CDP02115_Cc07_g02200
	LOC18442101				LOC100257735 (chr14)	LOC103321831	LOC18600758
							LOC18600859
							LOC108660933
							LOC18594905
OG-GELP-C4i	LOC18423605	LOC103704016	LOC104000843	LOC4339257 (OsGELP70)	LOC100244631	LOC103324870 (PmGELP34_SFD)	LOC18596723	AT5G45910	CDO96755_Cc02_g14590
	LOC18423610	LOC103703004	LOC108953569	LOC4325260 (OsGELP4)
	LOC18434379	LOC103703053	LOC103968882	LOC4325263 (OsGELP6)
	LOC18434381	LOC103703005	LOC103977016	LOC4325264 (OsGELP7)
	LOC18434383	LOC103703872	LOC103982285	LOC4325265 (OsGELP8)
	LOC18442866	LOC103703055	LOC103991630	LOC4325266 (OsGELP9)
	LOC105420676	LOC103703937	LOC103991631	LOC4325267 (OsGELP10)
	LOC105421311	LOC103703051	LOC103995136	LOC4326704 (OsGELP12)
			LOC103995069	LOC4338093 (OsGELP64)
			LOC104000844	LOC4338094 (OsGELP65)
				LOC9269310 (OsGELP72)
				LOC9270889
				LOC9271443 (OsGELP11)
				LOC9266623 ()_OsGLIP1
				LOC4340183 (OsGELP79)
				LOC4340181 (OsGELP78)_OsGLIP2)
				LOC4340180 (OsGELP77)
				LOC4325257 (OsGELP2)
				LOC4338092 (OsGELP63)
				LOC4341208 (OsGELP85)
				LOC4325258 (OsGELP3)
				LOC4328886 (OsGELP33)
				LOC4341207 (OsGELP84)
				LOC4348540 (OsGELP105)
				LOC4348539 (OsGELP104)
				LOC4348537 (OsGELP103)
				LOC4344073 (OsGELP93)
OG-GELP-C4g		LOC103719367	LOC103970977	LOC9270994 (OsGELP111)	LOC100252867	LOC103326734 (PmGELP44_SFD)	LOC18592121	AT5G03980	CDP15821_Cc02_g32720
		LOC103708124		LOC4341925 (OsGELP88)			LOC18599885		CDP13680_Cc05_g15310
				LOC9266098			LOC18594254		CDP09073_Cc01_g13050
				LOC4329912 (OsGELP38)			LOC18599469		CDP17196_Cc02_g34260
									CDO96771_Cc02_g14750
									CDO96766_Cc02_g14700
									CDO98569_Cc05_g00100
									CDP02931_Cc06_g13720
									CDO98571*_Cc04_g08520
									CDP16034*_Cc05_g00100
OG-GELP-C4h		LOC103723140	LOC103970461	LOC9266391 (OsGELP19)	LOC100266953	LOC103324869 (part1) (PmGELP32_SFD)	LOC18593531	AT1G28570	CDP21061_Cc00_g24100
		LOC103697609	LOC103971306	LOC4325322 (OsGELP17)		LOC103324869 (part2) (PmGELP32_SFD)	LOC18593536	AT1G28580	CDO96749_Cc02_g14530
		LOC103697607	LOC103978854	LOC4326253		LOC103324878 (PmGELP31_SFD)		AT1G28590	CDO96750_Cc02_g14550
		LOC103697604	LOC103985605	LOC4326254 (OsGELP20)				AT1G28600	CDO96752_Cc02_g14560
		LOC103723145	LOC103990026	LOC4326250 (OsGELP18)				AT1G28610	CDO96753_Cc02_g14570
		LOC103697606	LOC103993350	LOC4325365 (OsGELP23)				AT1G28640	CDO96754_Cc02_g14580
		LOC113460999	LOC103993351	LOC4326260 (OsGELP22)				AT1G28650	CDO99485_Cc02_g13920
		LOC103697605_(truncated)	LOC103993352	LOC4332910 (OsGELP49)				AT1G28660
		LOC103723139*_(truncated)	LOC103995892	LOC4332911 (OsGELP50)				AT1G28670_ARAB-1
			LOC103995893	LOC107276848 (OsGELP47)				AT2G27360
			LOC103996059	LOC107278316 (OsGELP48)				AT1G31550
			LOC103996863	LOC9272417
GDSL-C5a	LOC18433683	LOC103716957			LOC100247462	LOC103340639 (PmGELP88_SFB)	LOC18588216		CDP03031_Cc06_g12720
	LOC18433682	LOC103699710
GDSL-C5b	LOC18428729				LOC100253135	LOC103327564 (PmGELP46_SFB)	LOC18596295	AT1G53920_GLIP5	CDO97804_Cc04_g00850
	LOC18434565				LOC100254856	LOC103327566 (PmGELP47_SFB)	LOC18608307	AT5G40990_GLIP1	CDO97806_Cc04_g00870
	LOC18434563				LOC100242873	LOC103327567 (PmGELP48_SFB)	LOC18596294	AT1G53940_GLIP2	CDP15851_Cc02_g33020
	LOC110007212				LOC100259961	LOC103327568 (PmGELP48_SFB)	LOC18608306	AT3G14225_GLIP4	CDP15854_Cc02_g33050
	LOC18434570*				LOC100259984	LOC103327569 (PmGELP49_SFB)	LOC18608302	AT1G54030_MVP1	CDP21847_Cc00_g31720
	LOC18434571				LOC100265188 (part 1)	LOC103327570 (PmGELP50_SFB)	LOC18608303	AT1G54000_GLL22	CDP19545_Cc00_g10620 (truncated)
	LOC18434572				LOC100265188 (part 2)	LOC103327571 (PmGELP50_SFB)	LOC18596293	AT1G54010
	LOC18434573					LOC103327572 (PmGELP52_SFB)	LOC18608304	AT1G54020
						LOC103327742 (PmGELP48_SFB)	LOC108662493	AT3G14210_ESM1
						LOC103327745 (PmGELP50_SFB)		AT3G14220
	LOC18438168* (pseudo)					LOC103327746 (PmGELP51_SFB)		AT1G53990
GDSL-C6a	LOC18428605	LOC103700999	LOC103994255	LOC4332627 (OsGELP46a)	LOC100251646	LOC103323178 (PmGELP28_SFH)	LOC18603665	AT4G16230	CDO98755_Cc03_g00740
	LOC18438362 (truncated)					LOC103323198 (PmGELP26_SFH)	LOC18603663
						PmGELP27_SFH remnant	LOC18596403
							LOC18596404
GDSL-C6b	LOC18446047	LOC103711729	LOC103993391	LOC4344225 (OsGELP94)	LOC100855319	LOC103339993 (PmGELP84_SFH)	LOC18611047	AT2G23540	CDP02449_Cc07_g05540
			LOC103971954					AT3G50400
GDSL-C6c	LOC18436486	LOC103700105	LOC103979650	LOC4336744 (OsGELP58a)	LOC100247970	LOC103337866 (PmGELP78_SFH)	LOC18605966	AT5G41890	CDP12231_Cc08_g16810
						LOC107882091 (truncated)
OG-GELP-C7a	LOC18448482	LOC103704762	LOC103989838	LOC4351964 (OsGELP113)	LOC100263710	LOC103319377 (PmGELP11_SFG)	LOC18592836	AT1G33811
OG-GELP-C7b	LOC18442411	LOC103708948	LOC103978390	LOC4325549 (OsGELP25)	LOC100255578	LOC103325052 (PmGELP35_SFG)	LOC18596597	AT1G29670	CDO96913_Cc02_g16170
		LOC103717207	LOC103989117	LOC9267846 (OsGELP24)	LOC100266713	LOC103323554* (pseudogene?) (PmGELP29_SFG)	LOC18596598	AT1G29660	CDO96915_Cc02_g16190
				LOC4339334 (OsGELP73)	LOC107880098	LOC103325051* (remnant)	LOC18589337	AT5G45670	CDO96914_Cc02_g16180
					LOC100241911	LOC103325075 (PmGELP37_SFG)	LOC18589336	AT4G18970_SFAR5
					LOC100260650	PmGELP38_SFD remnant (PmGELP36_SFG)		AT2G19010
					LOC100266969	LOC103325076 (PmGELP39_SFG)		AT2G19050
					LOC100249706	LOC107880098		AT2G19060
					LOC100251343	LOC107880762 (remnant?)		AT4G30140_CDEF1
					LOC100249613
OG-GELP-C7c	LOC18448481	LOC103706106	LOC103983756	LOC4338820 (OsGELP67)	LOC100258563	LOC103319332 (PmGELP10_SFG)	LOC18592835	AT1G71691	DP18864*_Cc10_g16440
				LOC4344495 (OsGELP95)
OG-GELP-C7d	LOC18427785	LOC103704872*	LOC103972551		LOC100267169	LOC103336537 (PmGELP75_SFG)	LOC18592768	AT5G08460	CDP15726_Cc05_g01730
			LOC103996456		LOC100251018		LOC18612012	AT1G71250
OG-GELP-C7h	LOC18428823				LOC100258224
OG-GELP-C7e	LOC18433955		LOC103990237		LOC100254855			AT5G15720
OG-GELP-C7f	LOC18433946				LOC100251602	LOC103329595 (PmGELP58_SFG)	LOC18601782	AT2G03980	CDP02352_Cc07_g04570
					LOC100251346		LOC18601784	AT2G04020
					LOC100246004		LOC18601785
					LOC104879264_(truncated)		LOC18602438
					LOC100242578		LOC18602436
					LOC100242870		LOC18602413
					LOC100241245
OG-GELP-C7g	LOC18443501	LOC103713448	LOC103976582	LOC4341304 (OsGELP86)	LOC100249332	LOC103336078 (PmGELP74_SFG)	LOC18593117		CDP09540*_Cc06_g19060
						LOC103336076 (PmGELP73_SFG)
						LOC103336082 (PmGELP72_SFG)
OG-GELP-C8a	LOC18442249	LOC103703381		LOC4328039 (OsGELP30)	LOC100246932	LOC103325084 (PmGELP40_SFE)	LOC18596754	AT5G45950	CDO96724_Cc02_g14280
	LOC18436403 (truncated)
OG-GELP-C8b	LOC18424914 (first exon missing)	LOC103697405	LOC103981012	LOC4329287	LOC100260207	LOC103328927	LOC18612377	AT2G42990_SFAR3	CDP05713_Cc05_g02500
		LOC103722960	LOC103972586	LOC4341604 (OsGELP87)	LOC100260574	LOC103326542 (PmGELP43_SFE)	LOC18612227	AT4G26790	CDP05715_Cc05_g02480
		LOC103718525	LOC103978138	LOC4346455 (OsGELP97)	LOC100263626	LOC103329170 (PmGELP56_SFE)	LOC18612375	AT2G04570
		LOC103718869	LOC103991090	LOC4346457 (OsGELP98)		LOC103329171	LOC18593427
		LOC103718868	LOC103981011	LOC4328561 (OsGELP32)		LOC103329169 (PmGELP55-SFE)
		LOC103714106		LOC4328560 (OsGELP31)
				LOC4346496 (OsGELP99)
OG-GELP-C8c	LOC18442250				LOC100252058		LOC18596755	AT5G45960	CDO96723_Cc02_g14270
									CDO96722_Cc02_g14260
OG-GELP-C8d		LOC103699823*	LOC103988972	LOC4327436 (OsGELP27)		LOC103333048 (PmGELP40_SFE)		AT2G40250
				LOC4339062 (OsGELP68)
	LOC18423484
OG-GELP-C8e			LOC103985072*	LOC4327526 (OgGELP26)	LOC104879521_part1	LOC103330827 (truncated)	LOC18602326	AT1G58430_RXF26_SFAR2	CDP09257_part 1_Cc01_g14890*
					LOC104879521_part2		LOC18591040	AT2G30220	CDP09257_part 2_Cc01_g14890*
							LOC18591041*	AT2G30310
								AT2G31540
								AT2G31550
								AT1G06990
								AT2G24560
OG-GELP-C8f	LOC18424320	LOC103719249	LOC103983432	LOC4348715 (OsGELP107)	LOC100257502	LOC103321219	LOC18610729	AT1G75880	CDP07368_Cc10_g01380
		LOC103719595	LOC103984575	LOC4327980 (OsGELP29)	LOC100264374 (part 1)	LOC103340453 (PmGELP87-SFE)	LOC18591593	AT1G75890	CDP07367_Cc10_g01370
		LOC103721152	LOC103972535	LOC4347725 (OsGELP100)	LOC100264374 (part 2)	LOC103321377		AT1G75900
		LOC103719596	LOC103982708	LOC4334856 (OsGLEP55)	LOC100267792	LOC103321379 (PmGELP20_SFE)		AT1G20120
		LOC108511800	LOC103982722	LOC4340981	LOC100262635	LOC103321217 (PmGELP21_SFE)		AT1G20130?
				LOC4340980 (OsGELP83)	LOC100245479	PmGELP22_SFE remnant		AT1G20132
				LOC4348081 (OsGELP102)	LOC100242089	PmGELP19_SFE remnant		AT1G58725
								AT5G42170
								AT3G14820
								AT1G59406
								AT1G58525*
								AT3G43570
								AT1G59030
								AT1G23500
								AT5G63170
								AT1G73610
								AT1G20135
								AT1G75910
								AT1G75920
								AT1G75930
								AT2G31550 (partl.)
								AT3G43550
OG-GELP-C9a	LOC18421879	LOC103709594	LOC103975342	LOC4340135 (OsGELP75)	LOC104877427	LOC103327810 (PmGELP53_SFE)	LOC18596046	AT3G16370	CDO97957*_Cc04_g02380
			LOC103991208	LOC4340128 (OsGELP74)	LOC100261771				CDO97958_Cc04_g02390
OG-GELP-C9b	LOC18429403	LOC103710184	LOC103981972	LOC4333736 (OsGLEP53)	LOC100242529	LOC103339861_(truncated) (PmGELP83_SFE)	LOC18598114	AT5G03820	CDP15327_Cc06_g04890
		LOC103712084_(truncated)	LOC103975710					AT5G03810
								AT3G53100
					LOC100250001	LOC103326536 (PmGELP1_SFE)	LOC18590425	AT5G22810	CDP14394_Cc04_g14910
									CDP17381_Cc00_g01580_(pseudo)
OG-GELP-C10a	LOC18425243	LOC103709067		LOC107277042 (OsGELP115)	LOC104879662	LOC103330255 (PmGELP2_SFF)	LOC18590125
				LOC4349665 (OsGELP110)
OG-GELP-C10b	LOC18442361	LOC103701490	LOC103991890	LOC9271527 (OsGELP34)/RMS2	LOC100244404	LOC103337789 (PmGELP77_SFF)	LOC18606722	AT4G10950 (GELP77)	CDP12170_Cc08_g16200
	LOC105420439					LOC103337785 (PmGELP76_SFF)
						LOC107882089 (truncated)
OG-GELP-C10c	LOC18428134				LOC100267979	LOC103341558 (PmGELP90_SFA)	LOC18609038	AT1G71120_GLIP6	CDP00723_Cc11_g09110
OG-GELP-C10d	LOC18422248	LOC103716394	LOC103986791	LOC4340566 (OsGELP81)	LOC100248401	LOC103338503 (PmGELP81_SFH)	LOC18604707	AT1G74460	CDP12298_Cc04_g16550
	LOC18422251
	LOC18422253
OG-GELP-C10e	LOC18423852	LOC103721129	LOC103991497	LOC4340682 (OsGELP82)	LOC100265534	LOC103327485 (PmGELP45_SFH)	LOC18601841	AT5G37690	CDP01632_Cc07_g13420
				LOC4330634
OG-GELP-C10f	LOC18445745	LOC103717614	LOC103978648	LOC4333320	LOC100255502	LOC103326431 (PmGELP41_SFI)	LOC18593475	AT5G55050	CDP05729_Cc05_g13950
			LOC103978638	LOC4333323 (OsGELP51)		LOC103326432 (PmGELP42_SFI)
				LOC4333326 (OsGELP52)
OG-GELP-C10g	LOC18444103	LOC103711874	LOC103975778	LOC4346354 (OsGELP96)	LOC100243401	LOC103318729 (PmGELP9_SFJ)	LOC18600015	AT5G33370	CDO99962_Cc02_g09150
		LOC103722144	LOC103988825	LOC4329992 (OsGELP40)	LOC100265728	LOC103318730	LOC18600012	AT3G04290_LTL1	CDP04255_Cc09_g03130
		LOC103706966	LOC103973666	LOC4348826 (OsGELP108)	LOC100260283	LOC103334361	LOC18600014	AT4G28780	CDP03830_Cc01_g17460
		LOC103721577*	LOC103972697	LOC4331137 (OsGELP45)	LOC100232923			AT5G18430	CDP04257_Cc09_g03110
			LOC103983360	LOC4336348 (OsGLEP56)
OG-GELP-C10h	LOC18424534	LOC103708732	LOC103985110 part 1	LOC4330264 (OsGELP42)	LOC100253848	LOC103334927 (PmGELP71_SFI)	LOC18610687		DP14526_Cc09_g10470
	LOC18424533	LOC103698304	LOC103982701	LOC107276995	LOC100248752	LOC103340438 (PmGELP86_SFI)	LOC18607467
	LOC18424529	LOC103701153	LOC103980647	LOC4329062 (OsGELP35)		LOC103340437 (PmGELP85_SFI)
	LOC18424532* (pseudo)	LOC103701067	LOC103998818	LOC4329063 (OsGELP37)
	LOC110008569 (Pseudo)	LOC103723800	LOC103998819	LOC4352553 (OsGELP114)
		LOC103713190*	LOC103975826	LOC4330677 (OsGELP44)
			LOC103975824	LOC4342107 (OsGELP89)
			LOC103975825 (pseudo)	LOC4342108 (OsGELP90)
			unannoted gene Ma02 g13045	LOC107276727 (OsGELP41)
			LOC103985110 part 2	LOC107275772 (OsGELP57)
		LOC103723794 (truncated or assembling duplicata of LOC103698304)		LOC9272069 (OsGELP36) remnant
